# Cultivation of widespread *Bathyarchaeia* reveals a novel methyltransferase system utilizing lignin-derived aromatics

**DOI:** 10.1101/2022.10.23.513425

**Authors:** Tiantian Yu, Haining Hu, Xianhong Zeng, Yinzhao Wang, Donald Pan, Fengping Wang

**Affiliations:** School of Oceanography, Shanghai Jiao Tong University, 200240 Shanghai, China; State Key Laboratory of Microbial Metabolism, School of Life Sciences and Biotechnology, Shanghai Jiao Tong University, 200240 Shanghai, China; Southern Marine Science and Engineering Guangdong Laboratory (Zhuhai), Zhuhai, Guangdong, China

## Abstract

Anaerobic lignin degradation is a major process in the global carbon cycle that would significantly influence estimates of carbon flux in both terrestrial and marine ecosystems. The ubiquitous *Bathyarchaeia*, one of the most abundant taxa in marine sediments, have been proposed to be key players in this process. However, the mechanism of Bathyarchaeial lignin degradation is unclear due to the lack of cultured strains. Here we report the cultivation of Candidatus *Marisediminiarchaeum ligniniphilus* DL1YTT001, a Bathyarchaeial representative from nearshore marine sediments that can grow with lignin as the sole organic carbon source under mesophilic and anaerobic conditions. Strain DL1YTT001 possesses and highly expresses a novel and specific methyltransferase system for O-demethylation of lignin-derived methoxylated aromatic compounds (ArOCH_3_). The key gene, methyltransferase 1 (MtgB), is not homologous to any other lineages. Enzymatic activity was confirmed through the heterologous expression of the MtgB gene, showing O-demethylation activity with guaiacol as the substrate. Considering that Bathyarchaeial lineages carrying this specific methyltransferase system are widely distributed in diverse anoxic environments, especially lignin-rich nearshore sediments, *Bathyarchaeia*-mediated O-demethylation is likely a key step in global anaerobic lignin remineralization.
