## supplemental Table S3 for "Cultivation of widespread *Bathyarchaeia* reveals a novel methyltransferase system utilizing lignin-derived aromatics"

### Sheet: Sheet1
Gene_id	annotation	FPKM (metatranscriptome)	proteome
NODE_76_193	formylmethanofuran dehydrogenase subunit A (fwdA)	256.084	+
NODE_47_231	formylmethanofuran dehydrogenase subunit B (fwdB)	137.177	-
NODE_76_194	formylmethanofuran dehydrogenase subunit (fmdC)	65.3072	-
NODE_76_192	formylmethanofuran dehydrogenase subunit D (fwdD)	195.401	+
NODE_75_151	formylmethanofuran dehydrogenase subunit E (fwdE)	4.20443	-
NODE_8_663	4Fe-4S dicluster domain (fwdF)	117.644	-
NODE_76_177	Formylmethanofuran-tetrahydromethanopterin formyltransferase (ftr)	18.8431	+
NODE_76_195	methenyltetrahydromethanopterin cyclohydrolase (mch)	124.852	-
NODE_76_186	methylene-tetrahydromethanopterin dehydrogenase (mtdB)	199.031	+
NODE_47_254	5,10-methylenetetrahydromethanopterin reductase (mer)	73.8454	+
NODE_76_40	CO dehydrogenase beta subunit/acetyl-CoA synthase alpha subunit (cdhA)	2640.53	+
NODE_76_41	CO dehydrogenase beta subunit/acetyl-CoA synthase epsilon subunit (cdhB)	34.5036	+
NODE_76_42	CO dehydrogenase/acetyl-CoA synthase complex beta subunit (cdhC)	41.6947	-
NODE_76_43	CO dehydrogenase/acetyl-CoA synthase delta subunit (cdhD)	103.747	+
NODE_76_44	CO dehydrogenase/acetyl-CoA synthase delta subunit (cdhE)	51.4523	+
NODE_341_28	acetyl-CoA synthetase (acs)	209.803	+
NODE_47_349	corrinoid protein (CP, MtgC)	142.022	+
NODE_47_350	methyltransferase 2 (MtgA)	70.2539	+
NODE_47_351	membrane protein	93.7415	-
NODE_47_352	methyltransferase 1 (MtgB_1)	79.9515	-
NODE_47_353	methyltransferase 1 (MtgB_2)	107.057	+
